# Combinatorial Immunotherapies Overcome MYC-Driven Immune Evasion

**DOI:** 10.1101/2021.05.07.442684

**Authors:** Joyce V. Lee, Filomena Housley, Christina Yau, Daniel Van de Mark, Rachel Nakagawa, Golzar Hemmati, Grace A. Hernandez, Juliane Winkler, Yibing Zhang, Susan Samson, Carole Baas, Laura J. Esserman, Laura J. Van ‘T Veer, Hope S. Rugo, Mehrdad Matloubian, Andrei Goga

## Abstract

For many human cancers, including triple negative breast cancer (TNBC), a modest number of patients benefit from immune checkpoint inhibitors, and few experience cancer remission^1^. Expression of programed death-ligand 1 (PD-L1), tumor immune infiltration, or tumor mutation burden have been widely investigated for predicting cancer immunotherapy response^1-5^. Whether specific oncogenes diminish response to immunotherapy^6-10^ and whether these effects are reversible remains poorly understood. We predicted that *MYC*, an oncogene that is frequently overexpressed^11,12^ and is associated with worse prognosis^12^, may predict immunotherapy response in patients with TNBC. Here, we report that MYC-elevated TNBCs are resistant to immune checkpoint inhibitors. Using mouse models of TNBC and patient data we report that MYC signaling is associated with low tumor cell PD-L1, low overall immune cell infiltration, and low tumor cell MHC-I expression. Restoring interferon signaling in the tumor reduces MYC expression and increases MHC-I expression. By combining a TLR9 agonist and an agonistic antibody against OX40 with anti-PD-L1, most mice experience complete tumor regression and are protected from new TNBC tumor outgrowth. Our findings demonstrate that MYC-dependent immune evasion is reversible and druggable, and if strategically targeted, may improve outcomes for patients treated with immune checkpoint inhibitors.
