## Supplementary TablesS1-S4 for "Combinatorial Immunotherapies Overcome MYC-Driven Immune Evasion"

### Sheet: Lee,Housley Supplementary Table
Supplementary Table Information
S1. List of Antibodies Used for Flow Cytometry Experiments and Immunohistochemistry (IHC) Staining
S2. qPCR primers for mouse genes
S3. qPCR primers for human genes
S4. List of genes used in the MYC_BC signature

### Sheet: S1.FlowCytometry_IHC
Application	Name	Company	Clone/Info
Flow Cytometry	MHC-I (H-2Db)	eBioscience	28-14-8
	CD274 (PD-L1)	Millipore	10F-9G2
	CD45	BD Horizon	30-F11
	Ep-CAM	Biolegend	G8.8
	FOXP3	eBioscience	FJK-16S
	Granzyme B	Biolegend	GB11
	CD8a	BD Horizon	53-6.7
	CD4	Biolegend	RM4-5
	CD25	Biolegend	PC61
	LIVE/DEAD™ Fixable Near-IR Dead Cell Stain Kit	Invitrogen	for 633 or 635 nm excitation
	TCR beta	Tonbo Biosciences	H57-597
IHC	CD3	Histowiz	SP7
	CD8	Histowiz	EPR19514
	CD4	Histowiz	4SM15
	FOXP3	Histowiz	D6O8R
	F4/80	Histowiz	BM8
	MYC	Histowiz	Y69

### Sheet: S2.mouse_primers
Primer	5’ to 3’
B2m Fwd	CAAATGCTGAAGAACGGGAAA
B2m Rev	ATTCAGTGTGAGCCAGGATATAG
Tapbp Fwd	TGCCAGCCTGATCTACAAATAG
Tapbp Rev	GACTCTACGCATGTGTGTTCT
Tap1 Fwd	CGT TCT CTA CCA GCT TCA GTT C
Tap1 Rev	AAG GAG TCC GGT CCA AGT AT
Tap2 Fwd	CCA GGA GAA CAG AAC ACT GAT G
Tap2 Rev	GCC ACC ACA AGG AAG AAG AA
Nlrc5 Fwd	CTCACAGGGCCAAAGATGATAG
Nlrc5 Rev	GAGGGAAATTGTGGAAGGAGAG
Psmb8 Fwd	GCT ACC CAC AGA GAC AAC TAT TC
Psmb8 Rev	GAC ATC GGA ACT CTC CAC TTT C
Psmb9 Fwd	GGT TAT GTG GAC GCA GCT TAT
Psmb9 Rev	ACT AGA GCC ATC TCG GTT CA
Actb Fwd	GAG GTA TCC TGA CCC TGA AGT A
Actb Rev	GAG GTA TCC TGA CCC TGA AGT A

### Sheet: S3.human_primers
Primer	5’ to 3’
HLA-A Fwd	GAGGAGGAAGAGCTCAGATAGA
HLA-A Rev	GGCAGCTGTCTCACACTTTA
B2M Fwd	CCAGCGTACTCCAAAGATTCA
B2M Rev	TGGATGAAACCCAGACACATAG
NLRC5 Fwd	GACAAAGGAGTACCCTGCATTA
NLRC5 Rev	GGGTCACACTGCCACATATAA
ERAP1 Fwd	CAGGTAGGTAGAGCAAGAAGATG
ERAP1 Rev	TGAAGGAGTGGACACAGTTAAG
CALR Fwd	CGGTGACGAGGAGAAAGATAAA
CALR Rev	CTGGCCTTTGTTGCTGAAAG
PSMB8 Fwd	CGGGTGAACAAGGTGATTGA
PSMB8 Rev	CAGATAGTACAGCCTGCATTCC
PSMB9 Fwd	GCTTCACCACAGACGCTATT
PSMB9 Rev	TTGCCCAAGATGACTCGATG
MYC Fwd	GGCTCCTGGCAAAAGGTCA
MYC Rev	CTGCGTAGTTGTGCTGATGT
ACTB Fwd	GGACCTGACTGACTACCTCAT
ACTB Rev	CGTAGCACAGCTTCTCCTTAAT

### Sheet: S4.MYC_BC_signature
MGI.symbol	HGNC.symbol	Direction
2810004N23Rik	C1orf131	up
3110082I17Rik	C7orf50	up
Aarsd1	AARSD1	up
Aarsd1	PTGES3L-AARSD1	up
Abca7	ABCA7	down
Acap2	ACAP2	down
Acy1	ABHD14A-ACY1	up
Acy1	ACY1	up
Adat2	ADAT2	up
Add1	ADD1	down
Adh5	ADH5	up
Adsl	ADSL	up
Afap1	AFAP1	down
Ahcy	AHCY	up
Ak4	AK4	up
Alg5	ALG5	up
Aloxe3	ALOXE3	up
Amhr2	AMHR2	up
Ankrd13b	ANKRD13B	up
Apex1	APEX1	up
Aph1b	APH1B	down
Aplp2	APLP2	down
Arhgap11a	ARHGAP11B	up
Arhgap11a	ARHGAP11A	up
Arhgef3	ARHGEF3	down
Arid5a	ARID5A	down
Armc6	ARMC6	up
Arsi	ARSI	down
Atad3a	ATAD3A	up
Aurkb	AURKB	up
B2m	B2M	down
Bag2	BAG2	up
Banf1	BANF1	up
BC055324	C1orf112	up
Bcap29	BCAP29	up
Bcar1	BCAR1	down
Birc3	BIRC3	down
Blm	BLM	up
Bmp2k	BMP2K	down
Bod1	BOD1L2	up
Bod1	BOD1	up
Bop1	BOP1	up
Bri3bp	BRI3BP	up
Bub1	BUB1	up
Bub1b	BUB1B-PAK6	up
Bub1b	BUB1B	up
Bzw2	BZW2	up
C1qbp	C1QBP	up
Cacybp	CACYBP	up
Cad	CAD	up
Calhm2	CALHM2	down
Casp12	CASP12	down
Ccdc116	CCDC116	up
Ccdc137	CCDC137	up
Ccdc58	CCDC58	up
Ccnd2	CCND2	down
Ccne1	CCNE1	up
Ccr2	CCR2	down
Cct2	CCT2	up
Cct4	CCT4	up
Cct5	CCT5	up
Cct7	CCT7	up
Cd52	CD52	down
Cd74	CD74	down
Cdc123	CDC123	up
Cdc20	CDC20	up
Cdca8	CDCA8	up
Cdkl2	CDKL2	down
Cdt1	CDT1	up
Celf2	CELF2	down
Cenpp	CENPP	up
Cflar	CFLAR	down
Chchd4	CHCHD4	up
Chek1	CHEK1	up
Chpf2	CHPF2	down
Cks2	CKS2	up
Clns1a	CLNS1A	up
Clpp	CLPP	up
Clu	CLU	down
Cnn2	CNN2	down
Col14a1	COL14A1	down
Coro1a	CORO1A	down
Cotl1	COTL1	down
Cpne7	CPNE7	up
Crlf2	CRLF2	down
Cth	CTH	up
Cygb	CYGB	down
Cyp1b1	CYP1B1	down
Cyp26b1	CYP26B1	down
Dap3	DAP3	up
Dapk2	DAPK2	down
Dbp	DBP	down
Dctpp1	DCTPP1	up
Ddr2	DDR2	down
Ddx39	DDX39A	up
Ddx51	DDX51	up
Depdc1b	DEPDC1B	up
Dhps	DHPS	up
Dhrs13	DHRS13	up
Dis3	DIS3	up
Dkc1	DKC1	up
Dlgap4	DLGAP4	down
Dll1	DLL1	down
Dna2	DNA2	up
Dnmt3b	DNMT3B	up
Dohh	DOHH	up
Dok2	DOK2	down
Dph1	DPH1	up
Dph2	DPH2	up
Dph5	DPH5	up
Dpy30	DPY30	up
Dus1l	DUS1L	up
Dusp12	DUSP12	up
Ebna1bp2	EBNA1BP2	up
Ece2	ECE2	up
Ece2	EEF1AKMT4-ECE2	up
Eef1b2	EEF1B2	up
Eef1d	EEF1D	up
Eef1e1	EEF1E1-BLOC1S5	up
Eef1e1	EEF1E1	up
Eif1a	EIF1AY	up
Eif1ad	EIF1AD	up
Eif2b1	EIF2B1	up
Eif2s1	EIF2S1	up
Eif3d	EIF3D	up
Eif3g	EIF3G	up
Eif3m	EIF3M	up
Elac2	ELAC2	up
Epas1	EPAS1	down
Erh	ERH	up
Esco2	ESCO2	up
Esyt1	ESYT1	down
Exo1	EXO1	up
Exosc1	EXOSC1	up
Exosc2	EXOSC2	up
Exosc5	EXOSC5	up
Fabp5	FABP5	up
Fam185a	FAM185A	up
Fam43a	FAM43A	down
Fancl	FANCL	up
Farsa	FARSA	up
Fas	FAS	down
Fastkd5	FASTKD5	up
Fbl	FBL	up
Fcgrt	FCGRT	down
Fgfrl1	FGFRL1	down
Fkbp3	FKBP3	up
Foxo1	FOXO1	down
Fpgs	FPGS	up
Fryl	FRYL	down
Fstl1	FSTL1	down
G3bp1	G3BP1	up
Gabra4	GABRA4	up
Gadd45b	GADD45B	down
Gadd45gip1	GADD45GIP1	up
Galnt11	GALNT11	down
Gar1	GAR1	up
Gart	GART	up
Gas6	GAS6	down
Gcat	GCAT	up
Gemin5	GEMIN5	up
Gins1	GINS1	up
Glrx3	GLRX3	up
Glrx5	GLRX5	up
Gls2	GLS2	up
Gnl3	GNL3	up
Gpatch4	GPATCH4	up
Gpn3	GPN3	up
Gpr89	GPR89B	up
Gpr89	GPR89A	up
Grwd1	GRWD1	up
Gsn	GSN	down
Gstcd	GSTCD	up
Gtf2h4	GTF2H4	up
Gtf3a	GTF3A	up
Gtse1	GTSE1	up
Guk1	GUK1	up
H2-Ab1	HLA-DQB1	down
H2-Ab1	HLA-DQB2	down
H2-DMa	HLA-DMA	down
H6pd	H6PD	down
Haus1	HAUS1	up
Heatr3	HEATR3	up
Hells	HELLS	up
Hint1	HINT1	up
Hnrnpa1	HNRNPA1	up
Hoxb2	HOXB2	down
Hsd17b10	HSD17B10	up
Hspe1	HSPE1	up
Htra2	HTRA2	up
Hus1	HUS1	up
Icam1	ICAM1	down
Icosl	ICOSLG	down
Ifngr1	IFNGR1	down
Ifrd2	IFRD2	up
Igsf10	IGSF10	down
Il1r1	IL1R1	down
Il4ra	IL4R	down
Il6st	IL6ST	down
Impa2	IMPA2	up
Impdh2	IMPDH2	up
Inpp5a	INPP5A	down
Ipo5	IPO5	up
Irf1	IRF1	down
Isy1	ISY1	up
Isy1	ISY1-RAB43	up
Isyna1	ISYNA1	up
Itm2b	ITM2B	down
Itpr2	ITPR2	down
Jak2	JAK2	down
Kars	KARS1	up
Kat2a	KAT2A	up
Kcnn2	KCNN2	up
Kif20a	KIF20A	up
Klf2	KLF2	down
L2hgdh	L2HGDH	up
Lama3	LAMA3	down
Lamb3	LAMB3	down
Lap3	LAP3	up
Lats2	LATS2	down
Ldha	LDHA	up
Letm2	LETM2	down
Lgals3bp	LGALS3BP	down
Lgi2	LGI2	up
Lsm4	LSM4	up
Lsm7	LSM7	up
Ltb	LTB	down
Lyar	LYAR	up
Mak16	MAK16	up
Maml2	MAML2	down
Maoa	MAOA	up
Map1lc3a	MAP1LC3A	down
Mcm10	MCM10	up
Mcm5	MCM5	up
Mcm8	MCM8	up
Mettl16	METTL16	up
Mfap2	MFAP2	down
Mfge8	MFGE8	down
Mgrn1	MGRN1	down
Mis18bp1	MIS18BP1	up
Mmrn2	MMRN2	down
Mnd1	MND1	up
Mpp6	MPP6	up
Mrpl11	MRPL11	up
Mrpl12	MRPL12	up
Mrpl13	MRPL13	up
Mrpl28	MRPL28	up
Mrpl3	MRPL3	up
Mrpl30	MRPL30	up
Mrpl32	MRPL32	up
Mrpl34	MRPL34	up
Mrpl35	MRPL35	up
Mrpl36	MRPL36	up
Mrpl40	MRPL40	up
Mrpl50	MRPL50	up
Mrpl9	MRPL9	up
Mrps10	MRPS10	up
Mrps22	MRPS22	up
Mrps23	MRPS23	up
Mrps25	MRPS25	up
Mrps26	MRPS26	up
Mrps30	MRPS30	up
Mrps5	MRPS5	up
Mrps7	MRPS7	up
Mrto4	MRTO4	up
Msrb3	MSRB3	down
Mt2	MT1X	up
Mthfd1	MTHFD1	up
Mxd1	MXD1	down
Mybl2	MYBL2	up
Myl9	MYL9	down
Naa10	NAA10	up
Naf1	NAF1	up
Nap1l1	NAP1L1	up
Nbeal1	NBEAL1	down
Ncapg	NCAPG	up
Ncapg2	NCAPG2	up
Ncl	NCL	up
Nfkb1	NFKB1	down
Nfkb2	NFKB2	down
Nfkbie	NFKBIE	down
Nif3l1	NIF3L1	up
Nip7	NIP7	up
Nle1	NLE1	up
Nmd3	NMD3	up
Nme1	NME1	up
Nme2	NME2	up
Nme4	NME4	up
Nmi	NMI	down
Nmnat3	NMNAT3	up
Nmral1	NMRAL1	up
Nob1	NOB1	up
Noc3l	NOC3L	up
Noc4l	NOC4L	up
Nod1	NOD1	down
Nol11	NOL11	up
Nop58	NOP58	up
Nphp4	NPHP4	down
Npm3	NPM3	up
Npr2	NPR2	down
Nrbp1	NRBP1	down
Nsun5	NSUN5	up
Nt5dc2	NT5DC2	up
Nudcd2	NUDCD2	up
Nudt19	NUDT19	up
Nudt21	NUDT21	up
Nufip1	NUFIP1	up
Nup133	NUP133	up
Nup85	NUP85	up
Nupr1	NUPR1	down
Nutf2	NUTF2	up
Olfm1	OLFM1	down
Pa2g4	PA2G4	up
Palmd	PALMD	down
Paox	PAOX	up
Paqr4	PAQR4	down
Parm1	PARM1	down
Parp11	PARP11	down
Parp4	PARP4	down
Pbk	PBK	up
Pbxip1	PBXIP1	down
Pcdhb6	PCDHB5	down
Pcgf6	PCGF6	up
Pdcd2l	PDCD2L	up
Pdss1	PDSS1	up
Pelp1	PELP1	up
Pfas	PFAS	up
Phb2	PHB2	up
Phf5a	PHF5A	up
Phgdh	PHGDH	up
Pitpnm1	PITPNM1	down
Pitrm1	PITRM1	up
Pla1a	PLA1A	down
Pla2g12a	PLA2G12A	up
Pld6	PLD6	up
Plekhg2	PLEKHG2	down
Plk1	PLK1	up
Pno1	PNO1	up
Pole2	POLE2	up
Polr1b	POLR1B	up
Polr2e	POLR2E	up
Polr2f	POLR2F	up
Polr2h	POLR2H	up
Polr2j	POLR2J	up
Polr2j	POLR2J2	up
Polr2j	POLR2J3	up
Polr3k	POLR3K	up
Pop1	POP1	up
Ppan	PPAN	up
Ppan	PPAN-P2RY11	up
Ppat	PPAT	up
Ppif	PPIF	up
Ppil1	PPIL1	up
Prelid2	PRELID2	up
Prim1	PRIM1	up
Prim2	PRIM2	up
Prkd2	PRKD2	down
Prkx	PRKX	down
Prkx	PRKY	down
Prmt7	PRMT7	up
Prpf31	PRPF31	up
Psmb9	PSMB9	down
Psmg1	PSMG1	up
Psmg2	PSMG2	up
Pus10	PUS10	up
Pus7l	PUS7L	up
Pwp1	PWP1	up
Pwp2	PWP2	up
Qtrt1	QTRT1	up
Rab19	RAB19	down
Rabggtb	RABGGTB	up
Rad51ap1	RAD51AP1	up
Rassf2	RASSF2	down
Rcc1	RCC1	up
Rcor2	RCOR2	up
Rcsd1	RCSD1	down
Reck	RECK	down
Relb	RELB	down
Rfc4	RFC4	up
Rftn2	RFTN2	down
Rgl1	RGL1	down
Rnmt	RNMT	up
Rpa1	RPA1	up
Rpf2	RPF2	up
Rpl13	RPL13	up
Rpl13a	RPL13A	up
Rpl22l1	RPL22L1	up
Rpl23	RPL23	up
Rpl27a	RPL27A	up
Rpl29	RPL29	up
Rpl3	RPL3	up
Rpl37	RPL37	up
Rpl8	RPL8	up
Rpp38	RPP38	up
Rps13	RPS13	up
Rps17	RPS17	up
Rps2	RPS2	up
Rps26	RPS26	up
Rps6kl1	RPS6KL1	up
Rrm2	RRM2	up
Rrp15	RRP15	up
Rrp9	RRP9	up
Ruvbl1	RUVBL1	up
Ruvbl2	RUVBL2	up
Scara5	SCARA5	down
Sdad1	SDAD1	up
Sdf2l1	SDF2L1	up
Selplg	SELPLG	down
Sephs2	SEPHS2	up
Sfxn2	SFXN2	up
Sh3tc1	SH3TC1	down
Shmt2	SHMT2	up
Six2	SIX2	up
Skp2	SKP2	up
Slamf9	SLAMF9	down
Slc12a8	SLC12A8	up
Slc19a1	SLC19A1	up
Slc29a2	SLC29A2	up
Slc44a2	SLC44A2	down
Slc7a1	SLC7A1	up
Slc7a7	SLC7A7	down
Slc9a1	SLC9A1	down
Slco3a1	SLCO3A1	down
Smpd1	SMPD1	down
Smpdl3b	SMPDL3B	up
Smyd2	SMYD2	up
Smyd5	SMYD5	up
Snrnp25	SNRNP25	up
Snrnp40	SNRNP40	up
Snrpa1	SNRPA1	up
Snx20	SNX20	down
Spag4	SPAG4	up
Spc25	SPC25	up
Srd5a1	SRD5A1	up
Sspn	SSPN	down
Ssrp1	SSRP1	up
Stk10	STK10	down
Stom	STOM	down
Stoml1	STOML1	down
Stx7	STX7	down
Suv39h2	SUV39H2	up
Syde1	SYDE1	down
Synm	SYNM	down
Tapbp	TAPBP	down
Tars2	TARS2	up
Tcp1	TCP1	up
Tdrd7	TDRD7	down
Telo2	TELO2	up
Tgfbr2	TGFBR2	down
Thop1	THOP1	up
Thyn1	THYN1	up
Tifa	TIFA	down
Timm10	TIMM10	up
Timm8a1	TIMM8A	up
Timm9	TIMM9	up
Tlr1	TLR1	down
Tmem127	TMEM127	down
Tmem50b	TMEM50B	down
Tmem97	TMEM97	up
Tmsb4x	TMSB4X	down
Tnfsf12	TNFSF12	down
Top1mt	TOP1MT	up
Trafd1	TRAFD1	down
Trappc5	TRAPPC5	up
Tril	TRIL	down
Trip13	TRIP13	up
Trmt11	TRMT11	up
Trmt61a	TRMT61A	up
Trub1	TRUB1	up
Tsen54	TSEN54	up
Tsfm	TSFM	up
Tst	TST	up
Ttf2	TTF2	up
Tube1	TUBE1	up
Twistnb	TWISTNB	up
Ube2c	UBE2C	up
Ube2s	UBE2S	up
Ube2t	UBE2T	up
Uchl4	UCHL3	up
Uck2	UCK2	up
Ung	UNG	up
Utp15	UTP15	up
Vwf	VWF	down
Wdr13	WDR13	down
Wdr18	WDR18	up
Wdr3	WDR3	up
Wdr47	WDR47	down
Wdr55	WDR55	up
Wdr74	WDR74	up
Wdr75	WDR75	up
Wdr77	WDR77	up
Xrcc6	XRCC6	up
Xylb	XYLB	up
Yars2	YARS2	up
Zbtb4	ZBTB4	down
Zcchc10	ZCCHC10	up
Zfp566	ZNF566	up
Zfp770	ZNF770	up
Zfp786	ZNF786	up
Zfpm1	ZFPM1	down
Zmynd15	ZMYND15	down
Zwilch	ZWILCH	up
